# Multi-ethnic genome-wide association study of decomposed cardioelectric phenotypes illustrates strategies to identify and characterize evidence of shared genetic effects for complex traits

**DOI:** 10.1101/654012

**Authors:** Antoine R. Baldassari, Colleen M. Sitlani, Heather M. Highland, Dan E. Arking, Steve Buyske, Dawood Darbar, Rahul Gondalia, Misa Graff, Xiuqing Guo, Susan R. Heckbert, Lucia A. Hindorff, Chani J. Hodonsky, Yii-Der Ida Chen, Robert C. Kaplan, Ulrike Peters, Wendy Post, Alex P. Reiner, Jerome I. Rotter, Ralph V. Shohet, Amanda A. Seyerle, Nona Sotoodehnia, Ran Tao, Kent D. Taylor, Genevieve L Wojcik, Jie Yao, Eimear E. Kenny, Henry J. Lin, Elsayed Z. Soliman, Eric A. Whitsel, Kari E. North, Charles Kooperberg, Christy L. Avery

**Affiliations:** Gillings School of Global Public Health, University of North Carolina at Chapel Hill, Chapel Hill NC; Cardiovascular Health Research Unit, Department of Medicine, University of Washington, Seattle, WA; McKusick-Nathans Institute of Genetic Medicine, Johns Hopkins University School of Medicine, Baltimore, MD; Department of Statistics & Biostatistics, Rutgers University, New Brunswick, NJ; Department of Medicine, University of Illinois at Chicago, Chicago, IL; Institute for Translational Genomics and Population Sciences and Department of Pediatrics, Los Angeles Biomedical Research Institute at Harbor-UCLA Medical Center, Torrance, CA; Department of Pediatrics, David Geffen School of Medicine at UCLA, Los Angeles, CA; Cardiovascular Health Research Unit, Division of Cardiology, Department of Medicine, University of Washington, Seattle, WA; Division of Genomic Medicine, National Human Genome Research Institute, National Institutes of Health, Bethesda, MD; Albert Einstein College of Medicine, Bronx, NY; Fred Hutchinson Cancer Research Center, Public Health Sciences Division, Seattle, WA; Departments of Medicine and Epidemiology Johns Hopkins University, Baltimore, MD; Center for Cardiovascular Research, John A. Burns School of Medicine, Honolulu, HI; UNC Eshelman School of Pharmacy, University of North Carolina at Chapel Hill, Chapel Hill, NC; Department of Biostatistics, Vanderbilt University, Nashville, TN; Department of Biomedical Data Science, Stanford University School of Medicine, Stanford, CA; Center for Genomic Health, Icahn School of Medicine at Mount Sinai, New York City, NY; Charles Bronfman Institute of Personalized Medicine, Icahn School of Medicine at Mount Sinai, New York City, NY; Department of Genetics and Genomic Sciences, Icahn School of Medicine at Mount Sinai, New York City, NY; Department of Medicine, Icahn School of Medicine at Mount Sinai, New York City, NY; Epidemiological Cardiology Research Center (EPICARE), Wake Forest School of Medicine, Winston-Salem, NC; Carolina Center for Genome Sciences, University of North Carolina at Chapel Hill, Chapel Hill NC

## Abstract

**Background:** Published genome-wide association studies (GWAS) are mainly European-centric, examine a narrow view of phenotypic variation, and infrequently interrogate genetic effects shared across traits. We therefore examined the extent to which a multi-ethnic, combined trait GWAS of phenotypes that map to well-defined biology can enable detection and characterization of complex trait loci.

**Methods:** With 1000 Genomes Phase 3 imputed data in 34,668 participants (15% African American; 3% Chinese American; 51% European American; 30% Hispanic/Latino), we performed covariate-adjusted univariate GWAS of six contiguous electrocardiogram (ECG) traits that decomposed an average heartbeat and two commonly reported composite ECG traits that summed contiguous traits. Combined phenotype testing was performed using the adaptive sum of powered scores test (aSPU).

**Results:** We identified six novel and 87 known ECG trait loci (aSPU p-value < 5E-9). Lead SNP rs3211938 at novel locus CD36 was common in African Americans (minor allele frequency=10%) and near-monomorphic in European Americans, with effect sizes for the composite trait, QT interval, among the largest reported. Only one novel locus was detected for the composite traits, due to opposite directions of effects across contiguous traits that summed to near-zero. Combined phenotype testing did not detect novel loci unapparent by univariate testing. However, this approach aided locus characterization, particularly when loci harbored multiple independent signals that differed by trait.

**Conclusions:** Despite including one-third as few participants as the largest published GWAS of ECG traits, our study identifies multiple novel ECG genetic loci, emphasizing the importance of ancestral diversity and phenotype measurement in this era of ever-growing GWAS.

**AUTHOR SUMMARY:** We leveraged a multiethnic cohort with precise measures of cardioelectric function to identify novel genetic loci affecting this complex, multifaceted phenotype. The success of our approach stresses the importance of phenotypic precision and participant diversity for future locus discovery and characterization efforts, and cautions against compromises made in genome-wide association studies to pursue ever-growing sample sizes.
