## Supplemental Table S7 for "Multi-ethnic genome-wide association study of decomposed cardioelectric phenotypes illustrates strategies to identify and characterize evidence of shared genetic effects for complex traits"

### Sheet: Sheet1
Table S7. Previously-reported associations of SNPs with temporal electrocardiographic traits, and corresponding results in N=34,668 participants in the Population Architecture using Genomics and Epidemiology (PAGE) study and the Multiethnic Study of Atherosclerosis (MESA).
						Contiguous ECG traits						Composite ECG traits
Lead SNP	Chr	Position	Gene	Known SNPs	Known traits	P wave	PR segment	QRS	ST	T wave	TP	QT	PR
				(R2 with lead SNP)
PaSPU > 0.0003
rs2483280	1	3255539	PRDM16	rs2483280 (1)	QRS	1x10-01	7x10-01	7x10-02	2x10-01	2x10-01	8x10-01	8x10-01	7x10-01
rs6683273	1	3259183	PRDM16	rs6683273 (1)	QRS	1x10-01	8x10-01	4x10-02	6x10-01	4x10-01	8x10-01	9x10-01	1
rs2291477	1	92178335	TGFBR3	rs2291477 (1)	QT	5x10-01	6x10-01	3x10-01	9x10-01	7x10-01	9x10-01	9x10-01	8x10-01
rs17457880	1	162168154	NOS1AP	rs17457880 (1)	QT	1	9x10-01	4x10-01	7x10-01	5x10-01	9x10-01	9x10-01	9x10-01
rs164133	1	162381288	SH2D1B	rs164133 (1)	QT	6x10-01	6x10-01	8x10-01	8x10-01	1x10-02	5x10-02	2x10-03	7x10-01
rs6544311	2	40353277	SLC8A1	rs6544311 (1)	PR, QT	2x10-02	5x10-01	2x10-01	7x10-01	2x10-01	7x10-01	9x10-02	2x10-02
rs7595140	2	71551621	ZNF638	rs7595140 (1)	QRS	9x10-01	9x10-02	7x10-01	1	2x10-01	7x10-02	2x10-01	3x10-01
rs6532480	4	95277038	SMARCAD1	rs3857067 (0.37)	QT	3x10-01	4x10-01	2x10-02	8x10-01	2x10-02	5x10-02	3x10-04	1
rs76439045	6	27411729	ZNF184	rs76439045 (1)	PR	8x10-01	8x10-01	5x10-01	5x10-01	1	6x10-01	9x10-01	9x10-01
rs9489510	6	119043898	LOC100287632	rs9489510 (1)	QRS, QT	9x10-01	1x10-02	2x10-01	6x10-01	7x10-02	1	3x10-03	6x10-03
rs115744676	7	94061404	COL1A2	rs115744676 (1)	PR	9x10-01	6x10-01	4x10-01	8x10-01	8x10-01	4x10-01	4x10-01	8x10-01
rs1619661	10	44733383	LOC100130539	rs1619661 (1)	QT	9x10-01	6x10-01	8x10-01	7x10-01	2x10-01	4x10-01	2x10-01	6x10-01
rs2301696	11	2426984	TRPM5	rs2301696 (1)	QT	5x10-01	1x10-01	3x10-01	6x10-01	9x10-01	6x10-01	6x10-01	3x10-01
rs4944092	11	75909619	WNT11	rs4944092 (1)	PR	6x10-01	6x10-03	6x10-01	1	8x10-01	1x10-01	6x10-01	2x10-02
rs78852656	12	119619997	HSPB8	rs78852656 (1)	PR	3x10-01	8x10-01	8x10-01	6x10-01	3x10-01	5x10-01	7x10-01	9x10-01
rs2478333	13	48162558	Metazoa_SRP	rs2478333 (1)	QT	2x10-01	3x10-01	7x10-01	5x10-02	2x10-01	8x10-01	1x10-02	3x10-01
rs191392302	17	39953961	LEPREL4	rs191392302 (1)	PR	9x10-01	5x10-01	1x10-01	3x10-01	9x10-01	9x10-01	7x10-01	4x10-01
rs6505987	18	1977713	METTL4	rs6505987 (1)	PR	5x10-01	4x10-01	9x10-01	8x10-01	4x10-01	9x10-02	4x10-01	2x10-01
rs8087073	18	2967845	LPIN2	rs8087073 (1)	PR, QRS	5x10-01	7x10-01	4x10-01	7x10-01	3x10-01	3x10-01	3x10-01	9x10-01
rs9966832	18	23405188	Metazoa_SRP	rs9966832 (1)	QT	3x10-01	8x10-01	9x10-02	2x10-01	5x10-01	2x10-01	4x10-01	5x10-01
rs727957	21	35880072	KCNE1	rs727957 (1)	QT	1	5x10-01	2x10-01	2x10-01	8x10-01	3x10-01	1x10-01	7x10-01
rs2483280	1	3255539	PRDM16	rs2483280 (1)	QRS	1x10-01	7x10-01	7x10-02	2x10-01	2x10-01	8x10-01	8x10-01	7x10-01
rs6683273	1	3259183	PRDM16	rs6683273 (1)	QRS	1x10-01	8x10-01	4x10-02	6x10-01	4x10-01	8x10-01	9x10-01	1
rs2291477	1	92178335	TGFBR3	rs2291477 (1)	QT	5x10-01	6x10-01	3x10-01	9x10-01	7x10-01	9x10-01	9x10-01	8x10-01
rs17457880	1	162168154	NOS1AP	rs17457880 (1)	QT	1	9x10-01	4x10-01	7x10-01	5x10-01	9x10-01	9x10-01	9x10-01
rs164133	1	162381288	SH2D1B	rs164133 (1)	QT	6x10-01	6x10-01	8x10-01	8x10-01	1x10-02	5x10-02	2x10-03	7x10-01
PaSPU < 0.0003
rs2273042	1	6149122	KCNAB2	rs2273042 (1)	QT	1	9x10-02	2x10-01	2x10-01	1x10-05	2x10-05	3x10-08	1x10-01
rs846111	1	6279370	RNF207	rs846111 (1.00); rs145358377 (0.55); rs9970334 (0.23); rs7531322 (0.45)	QT	2x10-03	4x10-01	2x10-02	2x10-01	1x10-30	2x10-12	2x10-29	4x10-01
rs2298632	1	23710475	TCEA3	rs2298632 (1)	QT	4x10-03	4x10-01	1x10-07	2x10-01	2x10-12	8x10-03	1x10-08	3x10-01
rs7531303	1	51518518	C1orf185	rs17391905 (0.41)	QRS	4x10-01	2x10-04	1x10-05	5x10-01	3x10-02	1x10-02	1	5x10-05
rs536684	1	54742078	SSBP3	rs562408 (0.95)	P wave	4x10-07	3x10-01	9x10-01	8x10-01	4x10-01	2x10-03	3x10-01	7x10-04
rs12142600	1	61886599	NFIA	rs9436640 (0.79); rs2207791 (0.96); rs2207790 (0.94)	QRS	3x10-01	3x10-04	2x10-18	7x10-01	2x10-01	9x10-01	6x10-04	2x10-03
rs2120436	1	112451447	KCND3	rs2798334 (0.38)	P wave	7x10-01	2x10-02	3x10-04	3x10-01	1x10-02	2x10-01	4x10-02	3x10-02
rs4073778	1	116297758	NHLH2	rs10923445 (0.24)	QRS	2x10-02	3x10-04	5x10-08	1x10-01	4x10-01	9x10-01	4x10-03	1x10-02
rs12039739	1	116333111	NHLH2	rs12039739 (1)	QRS	6x10-01	5x10-03	3x10-04	6x10-01	6x10-02	8x10-01	7x10-04	3x10-02
rs7547997	1	158341273	CD1E	rs7547997 (1)	QRS	2x10-01	1x10-03	6x10-02	3x10-01	1x10-02	2x10-06	1x10-02	3x10-04
rs6669543	1	161981025	OLFML2B	rs6669543 (1)	QT	9x10-01	8x10-01	9x10-01	3x10-01	3x10-17	4x10-07	2x10-14	8x10-01
rs4656345	1	161991237	OLFML2B	rs4656345 (1)	QT	1x10-02	3x10-01	2x10-01	4x10-01	9x10-03	2x10-01	5x10-02	2x10-02
rs12143842	1	162033890	NOS1AP	rs12143842 (1.00); rs2880058 (0.38); rs1415259 (0.30); rs10494366 (0.30)	QT	2x10-01	3x10-02	4x10-05	7x10-03	#####	6x10-45	#####	2x10-01
rs77107932	1	162042160	NOS1AP	rs7545047 (0.23)	QT	4x10-02	5x10-01	1x10-01	2x10-01	1x10-06	3x10-04	2x10-09	8x10-01
rs16857031	1	162112910	NOS1AP	rs16857031 (1)	QT	9x10-02	4x10-01	7x10-01	3x10-01	8x10-26	4x10-08	1x10-29	2x10-01
rs12029454	1	162133117	NOS1AP	rs12029454 (1)	QT	2x10-01	6x10-01	1x10-01	8x10-01	1x10-57	2x10-22	4x10-58	8x10-01
rs4657172	1	162179632	NOS1AP	rs4657172 (1)	QT	5x10-01	2x10-01	5x10-01	8x10-01	3x10-10	3x10-05	1x10-10	4x10-01
rs3934467	1	162182677	NOS1AP	rs3934467 (1)	QT	8x10-01	5x10-01	2x10-01	9x10-01	3x10-61	6x10-22	9x10-65	4x10-01
rs73017364	1	162184746	NOS1AP	rs73017364 (1)	QT	5x10-01	6x10-01	5x10-01	5x10-02	7x10-10	9x10-06	8x10-12	9x10-01
rs4657175	1	162195738	NOS1AP	rs4657175 (1)	QT	9x10-01	6x10-01	2x10-01	1	2x10-60	1x10-22	1x10-64	4x10-01
rs6664702	1	162204907	NOS1AP	rs4657178 (0.51)	QT	9x10-01	7x10-01	5x10-02	3x10-01	1x10-33	2x10-13	3x10-33	7x10-01
rs17460657	1	162261826	NOS1AP	rs17460657 (1)	QT	6x10-01	4x10-01	7x10-01	1x10-01	3x10-08	1x10-03	1x10-06	1
rs347272	1	162318498	NOS1AP	rs347272 (1)	QT	6x10-01	7x10-01	1x10-01	6x10-01	3x10-12	8x10-04	9x10-13	2x10-01
rs512129	1	168688580	DPT	rs545833 (1)	QT	6x10-01	1x10-03	6x10-01	7x10-01	1x10-11	1x10-02	4x10-14	2x10-02
rs12079856	1	169073002	ATP1B1	rs12061601 (0.89); rs1320976 (1.00); rs1320977 (1.00)	QT	1x10-03	2x10-02	1x10-01	9x10-01	5x10-22	1x10-08	9x10-17	6x10-01
rs12079745	1	169101060	ATP1B1	rs12079745 (1)	QT	5x10-03	1x10-01	4x10-01	1	1x10-10	2x10-05	5x10-11	5x10-01
rs1138486	1	169101935	ATP1B1,NME7	rs1138486 (1)	QT	1x10-02	2x10-01	6x10-01	9x10-01	1x10-12	2x10-05	8x10-12	5x10-01
rs1591734	1	169271902	ATP1B1	rs10919070 (0.49); rs10919071 (0.50); rs12035622 (0.52); rs1983546 (0.20)	QT	1x10-02	5x10-04	4x10-02	3x10-01	2x10-24	4x10-08	7x10-25	2x10-02
rs6730558	2	8756183	ID2	rs6730558 (1)	PR	9x10-01	8x10-20	2x10-02	3x10-02	4x10-01	5x10-13	6x10-01	3x10-14
rs4670556	2	36650878	CRIM1	rs7562790 (0.45); rs1523787 (0.44)	QRS	4x10-04	5x10-01	1x10-09	6x10-01	5x10-02	5x10-02	4x10-01	3x10-02
rs3770770	2	37192866	STRN	rs3770770 (1)	QRS	3x10-01	2x10-03	4x10-04	6x10-01	4x10-01	3x10-01	5x10-01	2x10-02
rs17020136	2	37248015	HEATR5B	rs17020136 (1)	QRS	1x10-01	3x10-04	2x10-04	4x10-01	5x10-01	3x10-01	4x10-01	6x10-03
rs34239925	2	40752057	SLC8A1	rs12997023 (0.96); rs35450971 (0.62); rs17026148 (0.85); rs13017846 (0.86); rs17026156 (0.86)	PR, QT	7x10-02	1x10-09	9x10-01	5x10-01	8x10-16	3x10-02	9x10-17	4x10-08
rs11689011	2	46541176	EPAS1	rs11689011 (1.00); rs11894252 (0.95)	P wave	8x10-04	4x10-01	7x10-04	8x10-01	1x10-04	5x10-01	3x10-03	1x10-03
rs10865355	2	66764997	MEIS1	rs10865355 (1.00); rs3891585 (1.00); rs11678354 (0.54); rs11897119 (0.93)	PR	1x10-01	2x10-16	3x10-02	1x10-01	4x10-01	3x10-11	8x10-01	3x10-14
rs938291	2	174742608	SP3	rs938291 (1)	QT	9x10-01	8x10-01	6x10-01	1	2x10-04	4x10-02	2x10-03	7x10-01
rs55863869	2	179647546	TTN	rs55863869 (1)	QT	1x10-01	4x10-01	1x10-01	3x10-01	4x10-09	2x10-07	2x10-09	5x10-02
rs7561149	2	179689856	CCDC141	rs7561149 (1)	QT	2x10-01	6x10-02	9x10-02	3x10-02	2x10-02	6x10-01	1x10-02	3x10-01
rs4673904	2	201163454	SPATS2L	rs295140 (0.78)	QT	9x10-02	7x10-01	3x10-01	9x10-01	4x10-05	3x10-02	2x10-05	9x10-01
rs1467026	3	12830775	CAND2	rs1467026 (1)	P wave	2x10-05	5x10-01	1x10-01	4x10-01	1x10-02	4x10-01	9x10-02	8x10-02
rs267567	3	37574024	ITGA9	rs267567 (1)	PR	4x10-03	3x10-03	9x10-01	4x10-01	6x10-04	3x10-02	2x10-02	4x10-05
rs2051211	3	38559749	EXOG	rs2051211 (1)	P wave, PR, QRS, QT	9x10-01	7x10-04	2x10-11	2x10-02	6x10-16	8x10-01	2x10-04	1x10-03
rs55872442	3	38581435	SCN5A	rs10865879 (0.99); rs6762565 (1.00); rs11129795 (0.98); rs1805126 (0.40); rs6793245 (0.42)	P wave, PR, QRS, QT	1x10-20	2x10-10	1x10-36	3x10-01	5x10-38	1x10-04	7x10-13	5x10-23
rs12053903	3	38593393	SCN5A	rs12053903 (1)	P wave, PR, QRS, QT	2x10-14	4x10-03	6x10-15	9x10-01	5x10-19	4x10-03	2x10-06	5x10-12
rs41312411	3	38621237	SCN5A	rs41312411 (1)	P wave, PR, QRS, QT	1x10-51	2x10-15	1x10-44	3x10-01	2x10-41	2x10-18	2x10-12	9x10-51
rs3922844	3	38624253	SCN5A	rs3922844 (1.00); rs7374004 (0.32)	P wave, PR, QRS, QT	5x10-40	2x10-31	1x10-49	9x10-02	2x10-57	3x10-17	2x10-20	8x10-59
rs11708996	3	38633923	SCN5A	rs11708996 (1)	P wave, PR, QRS, QT	7x10-44	9x10-15	1x10-39	4x10-01	3x10-38	1x10-15	5x10-12	2x10-45
rs6599222	3	38648062	SCN5A	rs6599222 (1)	P wave, PR, QRS, QT	1x10-21	1x10-04	9x10-23	8x10-01	1x10-21	1x10-04	5x10-08	4x10-17
rs11710077	3	38657899	SCN5A	rs11710077 (1)	P wave, PR, QRS, QT	4x10-21	7x10-09	3x10-34	8x10-01	3x10-31	6x10-06	1x10-09	1x10-23
rs56808891	3	38666221	SCN5A	rs45567533 (0.74)	P wave, PR, QRS, QT	7x10-02	1x10-14	2x10-10	6x10-01	3x10-12	6x10-04	2x10-04	3x10-13
rs6763048	3	38681394	SCN5A	rs6763048 (1)	P wave, PR, QRS, QT	2x10-02	5x10-03	1x10-01	5x10-01	4x10-01	2x10-03	5x10-01	1x10-03
rs7633988	3	38723217	SCN5A	rs6599232 (0.89); rs6599234 (0.99); rs9851724 (1.00)	P wave, PR, QRS, QT	3x10-15	6x10-16	1x10-22	1x10-02	1x10-30	3x10-09	2x10-08	2x10-29
rs6801957	3	38767315	SCN10A	rs6801957 (1.00); rs6795970 (0.85); rs7433306 (0.85); rs6790396 (0.97); rs6800541 (0.85); rs7433723 (0.96); rs6599255 (0.94); rs6798015 (0.82)	P wave, PR, QRS, QT	4x10-43	4x10-73	6x10-39	4x10-01	6x10-32	9x10-54	1x10-09	#####
rs17784882	3	47544003	ELP6	rs17784882 (1)	QT	9x10-01	1x10-01	1	4x10-01	5x10-02	3x10-03	4x10-02	3x10-01
rs4687718	3	53282303	TKT	rs4687718 (1)	QRS	3x10-04	6x10-01	7x10-05	1	9x10-02	7x10-02	7x10-01	2x10-01
rs2242285	3	66431602	SLC25A26,LRIG1	rs2242285 (1)	QRS	1x10-01	1x10-03	5x10-02	7x10-01	1x10-01	3x10-01	7x10-01	3x10-02
rs11917619	3	73553960	PDZRN3	rs17703898 (0.25)	PR	7x10-01	5x10-08	7x10-01	8x10-01	7x10-02	2x10-02	4x10-02	9x10-09
rs1344852	4	20183937	SLIT2	rs1344852 (1)	QRS	2x10-01	4x10-01	2x10-04	7x10-01	2x10-01	4x10-01	3x10-01	5x10-01
rs1031421	4	72119998	SLC4A4	rs2363719 (0.24)	QT	3x10-01	3x10-01	6x10-01	9x10-01	5x10-04	2x10-01	2x10-04	3x10-01
rs7692808	4	86641149	ARHGAP24	rs7692808 (1.00); rs7660702 (0.85); rs13137008 (0.96); rs11732231 (0.79); rs13105921 (0.90)	PR	1x10-01	4x10-35	4x10-01	5x10-01	6x10-02	4x10-14	5x10-01	1x10-24
rs74697663	4	114411140	CAMK2D	rs2285703 (0.9)	P wave	3x10-07	4x10-02	9x10-02	8x10-01	4x10-02	4x10-09	9x10-04	3x10-05
rs10069793	5	45803151	HCN1	rs4276421 (0.91)	P wave	1x10-14	7x10-01	7x10-03	9x10-01	3x10-01	2x10-04	6x10-01	3x10-04
rs9327287	5	122519613	PRDM6	rs335206 (0.41)	QRS	4x10-01	7x10-01	2x10-08	6x10-01	3x10-03	9x10-01	8x10-01	9x10-01
rs10040989	5	137573725	GFRA3	rs10040989 (1.00); rs1468333 (0.21)	QT	4x10-02	4x10-01	5x10-04	8x10-01	7x10-03	7x10-03	2x10-05	6x10-01
rs56369113	5	149131097	PPARGC1B	rs11746929 (0.98)	QRS	4x10-03	2x10-01	4x10-08	4x10-01	2x10-02	2x10-01	3x10-01	8x10-01
rs10054375	5	153871832	HAND1	rs13165478 (1); rs13185595 (1)	QRS	7x10-01	5x10-03	1x10-29	4x10-01	2x10-03	4x10-01	3x10-02	2x10-02
rs255296	5	172584381	Y_RNA	rs251253 (0.46); rs4868243 (0.32)	PR	1x10-01	3x10-09	1x10-04	6x10-01	1x10-01	8x10-03	5x10-03	5x10-05
rs7765828	6	16294722	GMPR	rs7765828 (1)	QT	2x10-01	1x10-01	1x10-01	9x10-01	2x10-03	8x10-01	6x10-03	9x10-02
rs117821994	6	31001197	HCG22	rs184099286 (0.86)	QRS	6x10-01	8x10-01	1x10-06	9x10-01	5x10-03	9x10-01	4x10-01	1
rs78065686	6	34501686	PACSIN1	rs78065686 (1)	QRS	1x10-01	3x10-01	2x10-07	8x10-01	1x10-03	9x10-01	4x10-01	4x10-02
rs79086308	6	35654976	SRPK1	rs2395642 (0.46)	QRS	9x10-01	2x10-02	1x10-06	2x10-01	3x10-03	8x10-01	5x10-01	1x10-02
rs3176326	6	36647289	CDKN1A	rs1321313 (0.69); rs1321311 (0.57); rs9470361 (0.62); rs7756236 (0.64)	QRS	1x10-01	1x10-05	1x10-25	2x10-01	2x10-16	5x10-01	2x10-04	2x10-04
rs12210733	6	118653075	CEP85L	rs12210733 (1.00); rs457162 (0.40); rs12210810 (1.00); rs10457327 (0.97)	QRS, QT	5x10-03	4x10-08	5x10-01	6x10-01	4x10-09	3x10-01	5x10-10	1x10-04
rs17227124	6	118741382	SLC35F1	rs3951016 (0.39); rs281868 (0.45); rs11153730 (0.76); rs11970286 (0.86); rs2078383 (0.94); rs6906287 (0.99); rs11756438 (0.72)	QRS, QT	8x10-06	1x10-11	2x10-09	3x10-02	2x10-15	1x10-03	7x10-27	4x10-05
rs3902035	6	119000232	CEP85L	rs3902035 (1)	QRS, QT	7x10-02	5x10-05	1x10-04	9x10-01	3x10-05	2x10-01	8x10-10	4x10-03
rs6913852	6	159890348	AK130765	rs4708832 (0.94)	QRS	9x10-01	9x10-01	9x10-07	7x10-01	5x10-02	4x10-01	6x10-01	1
rs62451946	7	35353989	LOC401324	rs1362212 (0.68); rs1419856 (0.69)	QRS	6x10-01	5x10-01	9x10-05	8x10-01	5x10-03	7x10-01	1x10-01	7x10-01
rs6968945	7	46640900	AK125311	rs6968945 (1.0); rs7784776 (0.7)	QRS	5x10-01	4x10-01	3x10-04	6x10-01	3x10-01	7x10-01	6x10-01	4x10-01
rs3807989	7	116186241	CAV1	rs3807989 (1.00); rs28495552 (0.45); rs2109514 (0.55); rs3801995 (0.47); rs11773845 (1.00); rs1997571 (0.98)	P wave, PR, QT	1x10-10	3x10-24	1x10-06	2x10-02	6x10-04	4x10-41	7x10-06	4x10-32
rs13242816	7	116189376	CAV1	rs13242816 (1)	P wave, PR, QT	1x10-07	7x10-06	8x10-01	4x10-01	2x10-01	6x10-12	6x10-01	8x10-09
rs9920	7	116200092	CAV1	rs9920 (1)	P wave, PR, QT	2x10-03	1x10-03	4x10-02	9x10-01	8x10-02	5x10-08	1x10-02	2x10-05
rs4725982	7	150637863	KCNH2	rs4725982 (1)	QT	1	1	2x10-01	9x10-01	6x10-23	2x10-08	1x10-21	1
rs2072412	7	150647970	KCNH2	rs2968864 (0.65); rs2968863 (0.65); rs2072413 (1.00)	QT	2x10-01	5x10-01	1x10-01	3x10-01	7x10-27	8x10-13	3x10-28	1x10-01
rs35760656	7	150658678	KCNH2	rs35760656 (1)	QT	8x10-01	1	3x10-01	1	1x10-24	1x10-09	5x10-24	9x10-01
rs3807375	7	150667210	KCNH2	rs3807375 (1)	QT	9x10-01	5x10-01	9x10-01	6x10-01	8x10-17	3x10-06	6x10-18	7x10-01
rs16936870	8	71189342	NCOA2	rs16936870 (1)	QT	2x10-01	4x10-03	1x10-01	9x10-01	1x10-03	3x10-05	1x10-04	4x10-02
rs11779860	8	98850330	LAPTM4B	rs11779860 (1)	QT	1x10-01	2x10-01	6x10-01	8x10-02	9x10-04	1x10-01	5x10-02	7x10-01
rs1961102	8	103932845	AZIN1	rs1961102 (1)	QT	2x10-02	7x10-01	1x10-02	4x10-01	3x10-02	3x10-01	1x10-02	2x10-01
rs1194743	10	54212597	BC015429	rs1733724 (1)	QRS	9x10-01	4x10-01	2x10-10	4x10-01	3x10-01	1x10-01	1x10-01	2x10-01
rs2485376	10	104050006	GBF1	rs2485376 (1)	QT	4x10-02	8x10-01	4x10-01	8x10-01	2x10-03	3x10-01	3x10-05	1x10-01
rs7096151	10	114506292	VTI1A	rs7907361 (0.75); rs7342028 (0.78); rs7918405 (1.00)	QRS	4x10-02	2x10-02	5x10-18	6x10-01	5x10-07	2x10-01	4x10-01	2x10-01
rs16928285	11	2481140	KCNQ1	rs7122937 (0.85); rs12296050 (0.90); rs12576239 (0.36)	QT	2x10-01	9x10-02	4x10-02	1x10-01	1x10-30	2x10-09	1x10-23	8x10-03
rs7115906	11	2510418	KCNQ1	rs12271931 (0.25); rs2074238 (0.49)	QT	4x10-01	7x10-01	6x10-02	6x10-01	4x10-12	4x10-05	5x10-14	5x10-01
rs80127491	11	2645794	KCNQ1	rs78695585 (1.00); rs874031 (0.41)	QT	3x10-01	8x10-02	4x10-01	3x10-01	3x10-09	1x10-02	4x10-09	5x10-02
rs174537	11	61552680	MYRF	rs174536 (0.99); rs174547 (0.99); rs174549 (0.87); rs174577 (0.74); rs174583 (0.79)	P wave, QRS, QT	6x10-16	3x10-01	2x10-04	4x10-01	7x10-03	2x10-10	5x10-05	2x10-03
rs2291437	12	24715048	LINC00477	rs10842375 (0.43)	PR	1x10-03	3x10-04	7x10-01	4x10-01	9x10-01	3x10-04	5x10-01	8x10-07
rs4246224	12	24784139	LINC00477	rs4246224 (1.00); rs4963772 (0.99); rs17287293 (0.97); rs10842383 (1.00); rs137913153 (1.00); rs11047543 (0.98)	PR	1x10-03	3x10-30	9x10-01	3x10-01	7x10-02	4x10-17	2x10-01	8x10-32
rs11065009	12	110532412	ATP2A2	rs3026445 (0.4)	QT	9x10-02	2x10-03	3x10-03	1x10-02	1x10-03	2x10-01	2x10-04	3x10-02
rs883079	12	114793240	TBX5	rs883079 (1.00); rs3825214 (0.56); rs7312625 (0.90); rs1895585 (0.90); rs1895582 (0.89)	P wave, PR, QRS	2x10-17	9x10-07	5x10-13	2x10-03	4x10-01	2x10-17	2x10-01	5x10-13
rs1895595	12	114857694	TBX5-AS1	rs1895595 (1)	P wave, PR, QRS	8x10-08	3x10-06	1	6x10-02	4x10-01	9x10-10	8x10-01	1x10-13
rs7484657	12	115353801	TBX3	rs1896312 (0.86); rs3914956 (0.84); rs10850409 (0.81)	PR, QRS	7x10-01	1x10-11	1x10-08	8x10-01	2x10-01	5x10-05	1x10-01	5x10-09
rs2762991	13	21394071	AK055408	rs2253017 (0.72)	PR	3x10-03	2x10-10	7x10-01	1x10-01	8x10-01	2x10-04	4x10-01	5x10-05
rs2761909	13	22116804	MICU2	rs2798269 (0.96)	PR	7x10-01	2x10-10	4x10-01	3x10-01	1	2x10-04	4x10-01	7x10-08
rs9590974	13	47238717	LRCH1	rs9590974 (1)	PR	2x10-02	2x10-04	6x10-01	9x10-01	1x10-01	6x10-03	3x10-02	4x10-02
rs17061696	13	74511991	KLF12	rs728926 (1.00); rs9573330 (0.99); rs1886512 (0.86)	QRS, QT	2x10-03	7x10-02	2x10-16	5x10-02	8x10-22	4x10-01	1x10-08	9x10-04
rs452036	14	23865885	MYH6	rs452036 (1.00); rs365990 (0.97); rs422068 (1.00)	P wave	5x10-12	2x10-08	4x10-01	5x10-01	8x10-01	7x10-01	3x10-01	2x10-01
rs72726701	14	71728329	SNORD56B	rs12880291 (0.68); rs12127 (0.72); rs11848785 (0.67)	QRS	4x10-01	1x10-07	1x10-05	4x10-01	5x10-01	2x10-02	3x10-02	5x10-05
rs2273905	14	102974999	ANKRD9	rs2273905 (1)	QT	6x10-01	6x10-01	5x10-01	5x10-01	3x10-06	2x10-02	3x10-06	6x10-01
rs3098202	15	50838236	TRPM7	rs3105593 (0.91)	QT	3x10-01	5x10-01	6x10-01	9x10-01	8x10-08	2x10-04	4x10-10	9x10-01
rs1296720	16	3873642	CREBBP	rs1296720 (1)	QT	1x10-01	6x10-02	2x10-03	6x10-01	2x10-03	6x10-01	5x10-06	6x10-02
rs12930096	16	11670758	LITAF	rs12930096 (1)	QT	4x10-01	6x10-01	5x10-01	4x10-01	3x10-05	4x10-02	5x10-07	2x10-01
rs7191330	16	11692658	LITAF	rs8049607 (0.87); rs735951 (0.99)	QT	2x10-01	7x10-01	6x10-01	1x10-01	3x10-18	1x10-12	6x10-23	8x10-01
rs12444261	16	11734642	SNN	rs12444261 (1)	QT	2x10-01	1	4x10-01	8x10-01	2x10-05	2x10-02	8x10-06	8x10-01
rs246185	16	14394878	MIR193B	rs246185 (0.95)	QT	2x10-04	3x10-01	6x10-01	3x10-02	5x10-04	5x10-06	4x10-03	1x10-03
rs4784934	16	58459926	GINS3	rs4784934 (1)	QT	2x10-02	3x10-03	2x10-01	3x10-01	3x10-08	8x10-03	6x10-09	1x10-01
rs7205071	16	58636871	CNOT1	rs37062 (0.99); rs246196 (1.00); rs7188697 (1.00)	QT	3x10-03	8x10-12	5x10-01	3x10-01	4x10-33	3x10-05	7x10-30	2x10-06
rs12453295	17	12634791	MYOCD	rs139859815 (0.57)	QRS	8x10-02	9x10-11	7x10-09	9x10-01	2x10-03	4x10-03	3x10-01	2x10-07
rs3135967	17	33313729	LIG3	rs2074518 (0.95); rs1052536 (0.94)	QT	7x10-01	8x10-01	8x10-01	7x10-01	3x10-10	5x10-04	2x10-07	5x10-01
rs11874	17	45017193	GOSR2	rs17608766 (0.92)	QRS	8x10-10	4x10-03	2x10-09	3x10-01	1x10-01	4x10-05	4x10-07	4x10-01
rs8071250	17	64321567	PRKCA	rs56152251 (0.67); rs9892651 (0.97); rs9912468 (1.00)	QRS, QT	3x10-03	6x10-01	2x10-09	4x10-01	3x10-15	2x10-03	4x10-08	1x10-02
rs236595	17	68207828	KCNJ2	rs236586 (0.98)	QT	3x10-01	8x10-01	8x10-01	1x10-01	3x10-10	3x10-03	2x10-07	8x10-01
rs7218368	17	68506682	KCNJ2	rs10775360 (0.21); rs1396515 (0.28); rs17779747 (0.84)	QT	3x10-02	2x10-01	3x10-01	1x10-01	3x10-10	1x10-03	2x10-11	2x10-01
rs17763769	17	68560789	KCNJ2	rs17763769 (1)	QT	2x10-01	4x10-01	9x10-01	9x10-01	2x10-03	5x10-01	2x10-03	1x10-01
rs1662342	18	3255301	MYL12A	rs1662342 (1)	PR, QRS	1x10-01	6x10-02	2x10-03	7x10-01	4x10-03	3x10-01	4x10-01	5x10-01
rs879568	18	34311659	FHOD3	rs879568 (1)	QRS	1x10-01	2x10-01	5x10-04	1x10-01	2x10-01	7x10-02	9x10-01	2x10-01
rs4890490	18	42437268	SETBP1	rs4890489 (1); rs10853525 (1); rs991014 (1)	QRS	3x10-01	1x10-02	6x10-13	6x10-01	2x10-03	3x10-01	9x10-01	8x10-02
rs1805128	21	35821680	KCNE1	rs1805128 (1)	QT	3x10-01	8x10-01	1x10-01	8x10-02	3x10-09	4x10-02	5x10-06	4x10-01
rs12626657	21	35828173	KCNE1	rs12626657 (1)	QT	7x10-01	8x10-01	8x10-01	7x10-02	7x10-24	2x10-09	2x10-23	9x10-01
Bolded p-values are significant at the genome-wide level (punivariate < 5×10-9)
